# Fast gene set enrichment analysis

**DOI:** 10.1101/060012

**Authors:** Gennady Korotkevich, Vladimir Sukhov, Nikolay Budin, Boris Shpak, Maxim N. Artyomov, Alexey Sergushichev

## Abstract

Gene set enrichment analysis (GSEA) is an ubiquitously used tool for evaluating pathway enrichment in transcriptional data. Typical experimental design consists in comparing two conditions with several replicates using a differential gene expression test followed by preranked GSEA performed against a collection of hundreds and thousands of pathways. However, the reference implementation of this method cannot accurately estimate small P-values, which significantly limits its sensitivity due to multiple hypotheses correction procedure.

Here we present FGSEA (Fast Gene Set Enrichment Analysis) method that is able to estimate arbitrarily low GSEA P-values with a high accuracy in a matter of minutes or even seconds. To confirm the accuracy of the method, we also developed an exact algorithm for GSEA P-values calculation for integer gene-level statistics. Using the exact algorithm as a reference we show that FGSEA is able to routinely estimate P-values up to 10^−100^ with a small and predictable estimation error. We systematically evaluate FGSEA on a collection of 605 datasets and show that FGSEA recovers much more statistically significant pathways compared to other implementations.

FGSEA is open source and available as an R package in Bioconductor (http://bioconductor.org/packages/fgsea/) and on GitHub (https://github.com/ctlab/fgsea/).
