## Supplementary Table for "Fast gene set enrichment analysis"

### Sheet: exact_vs_multilevel
size	ES	Z	log2P exact	log2P approx	mean error	empirical sd	theoretical sd
15	0.75	101	-13.7287	-13.6996	0.0290652	0.644966	0.538434
15	0.75	251	-13.7287	-13.7259	0.0028233	0.363548	0.34106
15	0.75	501	-13.7287	-13.7463	-0.0175769	0.261082	0.241288
15	0.75	1001	-13.7287	-13.7389	-0.0101962	0.194369	0.170659
15	0.89	101	-31.6628	-31.6022	0.0605667	0.871606	0.814036
15	0.89	251	-31.6628	-31.6644	-0.0015967	0.574723	0.515634
15	0.89	501	-31.6628	-31.6656	-0.00274587	0.422056	0.364793
15	0.89	1001	-31.6628	-31.6328	0.0300061	0.299435	0.258013
15	0.98	101	-80.8659	-80.9518	-0.085884	1.6813	1.29512
15	0.98	251	-80.8659	-80.9472	-0.0812225	1.00869	0.820369
15	0.98	501	-80.8659	-80.8642	0.00170641	0.765262	0.580382
15	0.98	1001	-80.8659	-80.8621	0.00384785	0.571455	0.410495
50	0.55	101	-13.8888	-13.8412	0.0475956	0.554276	0.538434
50	0.55	251	-13.8888	-13.9709	-0.0820999	0.343025	0.34106
50	0.55	501	-13.8888	-13.9298	-0.0410353	0.269331	0.241288
50	0.55	1001	-13.8888	-13.8931	-0.00431897	0.159128	0.170659
50	0.7	101	-32.2303	-32.2768	-0.0464663	0.924581	0.826657
50	0.7	251	-32.2303	-32.302	-0.0716729	0.558869	0.523629
50	0.7	501	-32.2303	-32.3137	-0.0833915	0.371992	0.370449
50	0.7	1001	-32.2303	-32.2548	-0.0244905	0.268352	0.262013
50	0.855	101	-80.1044	-79.9901	0.114309	1.42378	1.29512
50	0.855	251	-80.1044	-80.1302	-0.0257488	0.902755	0.820369
50	0.855	501	-80.1044	-80.1447	-0.0402847	0.604847	0.580382
50	0.855	1001	-80.1044	-80.1555	-0.0510267	0.455204	0.410495
100	0.45	101	-13.5681	-13.5192	0.0488884	0.463677	0.538434
100	0.45	251	-13.5681	-13.5178	0.0502232	0.346197	0.34106
100	0.45	501	-13.5681	-13.5697	-0.00169482	0.2557	0.241288
100	0.45	1001	-13.5681	-13.5855	-0.0174163	0.144095	0.170659
100	0.58	101	-31.5475	-31.5021	0.0453392	0.874561	0.814036
100	0.58	251	-31.5475	-31.4869	0.06059	0.514003	0.515634
100	0.58	501	-31.5475	-31.4312	0.116277	0.3694	0.364793
100	0.58	1001	-31.5475	-31.5286	0.0188385	0.248304	0.258013
100	0.74	101	-79.5425	-79.5028	0.0396318	1.32981	1.2871
100	0.74	251	-79.5425	-79.5894	-0.0469077	0.868984	0.81529
100	0.74	501	-79.5425	-79.4686	0.0738648	0.597739	0.576788
100	0.74	1001	-79.5425	-79.5722	-0.0297567	0.372615	0.407954
100	0.855	101	-159.538	-159.744	-0.206207	1.94348	1.82024
100	0.855	251	-159.538	-159.676	-0.138179	1.21249	1.15299
100	0.855	501	-159.538	-159.481	0.056842	0.830303	0.815702
100	0.855	1001	-159.538	-159.565	-0.0264334	0.590536	0.576933
250	0.45	101	-31.4925	-31.554	-0.0615052	0.854743	0.814036
250	0.45	251	-31.4925	-31.5364	-0.0439365	0.486924	0.515634
250	0.45	501	-31.4925	-31.4958	-0.00329728	0.37274	0.364793
250	0.45	1001	-31.4925	-31.5489	-0.0563768	0.289673	0.258013
250	0.59	101	-82.0971	-82.228	-0.130878	1.27784	1.31101
250	0.59	251	-82.0971	-82.0152	0.0819269	0.785703	0.830436
250	0.59	501	-82.0971	-82.0885	0.00861999	0.57379	0.587504
250	0.59	1001	-82.0971	-82.1362	-0.0390658	0.395186	0.415532
250	0.71	101	-167.469	-167.167	0.301957	1.94326	1.86519
250	0.71	251	-167.469	-167.482	-0.0130949	1.29894	1.18147
250	0.71	501	-167.469	-167.534	-0.0647119	0.860027	0.835846
250	0.71	1001	-167.469	-167.513	-0.043509	0.665093	0.591181
250	0.825	101	-330.686	-331.035	-0.348935	2.81374	2.61808
250	0.825	251	-330.686	-331.288	-0.602019	1.82316	1.65837
250	0.825	501	-330.686	-330.673	0.0127943	1.27425	1.17324
250	0.825	1001	-330.686	-330.755	-0.0689243	0.886743	0.829812
